# *Plasmodium falciparum* serology: A comparison of two protein production methods for analysis of antibody responses by protein microarray

**DOI:** 10.1101/2020.12.15.422854

**Authors:** Tate Oulton, Joshua Obiero, Isabel Rodriguez, Isaac Ssewanyana, Rebecca A. Dabbs, Bryan Greenhouse, Chris Drakeley, Phil L. Felgner, Will Stone, Kevin K.A. Tetteh

## Abstract

The evaluation of protein antigens as putative serologic biomarkers of infection has increasingly shifted to high-throughput, multiplex approaches such as the protein microarray. In vitro transcription/translation (IVTT) systems – a similarly high-throughput protein expression method – are already widely utilised in the production of protein microarrays, though purified recombinant proteins derived from more traditional whole cell based expression systems also play an important role in biomarker characterisation. Here we have performed a side-by-side comparison of antigen-matched protein targets from an IVTT and purified recombinant system, on the same protein microarray. The magnitude and range of antibody responses to purified recombinants was found to be greater than that of IVTT proteins, and responses between targets from different expression systems did not clearly correlate. However, responses between amino acid sequence-matched targets from each expression system were more closely correlated. Despite the lack of a clearly defined relationship between antigen-matched targets produced in each expression system, our data indicate that protein microarrays produced using either method can be used confidently, in a context dependent manner, though care should be taken when comparing data derived from contrasting approaches.

**Statement of significance of the study:** Protein microarray technology is increasingly being realised as a powerful tool in disease biomarker identification. Protein-based, serologic arrays are already well utilised in the characterisation of antibody responses to the malarial *Plasmodium spp.*, drastically improving throughput and efficiency compared to more typical experimental assays. Such approaches have commonly made use of in vitro transcription/translation (IVTT) protein expression systems, though other protein expression methods are regularly employed. In this study we have directly compared antibody responses in a malaria endemic population, to matched protein antigens derived from both an IVTT and purified bacterial recombinant system in the same protein microarray. We demonstrated that the magnitude of measured antibody response to matched protein antigens tends to be greater to purified recombinants, rather than IVTT products. Further, our analysis showed highly variable levels of correlation of response between antigen-matched targets derived from each expression system, although relationships in antibody response were stronger between proteins with overlapping amino acid sequences. This study highlights the importance of considering the strengths and weaknesses of each expression system in the context of a protein microarray according to experimental hypotheses, and illustrates the need for attention when comparing data generated by these different methodologies.
