## Supplementary material for "*Plasmodium falciparum* serology: A comparison of two protein production methods for analysis of antibody responses by protein microarray": Supplmental Table 1

### Sheet: Sheet1
Gene ID	Name	Description	Full length (Amino Acids)	Allele	Protein target (simplified name)	Expression System	Size (Start Amino Acid - End Amino Acid)	Reference
PF3D7_0731600	ACS5	Acyl CoA synthase	811		IVTT_PF07_0129e1s1 (IVTT_1)	IVTT	811 (1−811)
				3D7	ACS5 Ag 2 (Pure_1)	PRa	117 (294−410)	Helb et al. (2015)[19]
				3D7	ACS5 Ag 3 (Pure_2)	PR	160 (414−573)	Helb et al. (2015)[19]
				3D7	ACS5 Ag 4 (Pure_3)	PR	150 (578−727)	Helb et al. (2015)[19]
PF3D7_1133400	AMA1	Apical membrane antigen 1	622		IVTT_PF11_0344 (IVTT_1)	IVTT	622 (1−622)
				FV0	AMA1 (Pure_1)	PR	450 (97−546)	Collins et al. (2007)[38]
PF3D7_0102500	EBA181	Erythrocyte binding antigen 181	1567		IVTT_PFA0125ce1s1 (IVTT_1)	IVTT	754 (1−754)
					IVTT_PFA0125ce1s2 (IVTT_2)	IVTT	752 (737−1488)
				3D7	EBA181 RIII-V (Pure_1)	PR	585 (755−1339)	Gilberger et al. (2003)[71]
PF3D7_0423700	ETRAMP4	Early transcribed membrane antigen 4	136		IVTT_PFD1120c.1o1 (IVTT_1)	IVTT	136 (1−136)
				3D7	Etramp 4 Ag 1 (Pure_1)	PR	25 (28−52)	Helb et al. (2015)[19]
				3D7	Etramp 4 Ag 2 (Pure_2)	PR	61 (76−136)	Helb et al. (2015)[19]
PF3D7_0532100	ETRAMP5	Early transcribed membrane antigen 5	181		IVTT_PFE1590w (IVTT_1)	IVTT	181 (1−181)
				3D7	Etramp 5 Ag 1 (Pure_1)	PR	86 (26−111)	Helb et al. (2015)[19]
				3D7	Etramp 5 Ag 2 (Pure_2)	PR	47 (135−181)	Helb et al. (2015)[19]
PF3D7_0828800	GAMA	GPI-anchored membrane antigen	738		IVTT_PF08_0008(neg clone) (IVTT_1)	IVTT	738 (1−738)
				3D7	GAMA N-terminal (Pure_1)	PR	99 (68−166)	Hinds et al. (2009)[69]
PF3D7_0501100.1	HSP40	Heat shock protein 40 type II	402		IVTT_PFE0055ce3s1 (IVTT_1)	IVTT	134 (80-213)
					IVTT_PFE0055ce4s1 (IVTT_2)	IVTT	171 (213-401)
				3D7	HSP40 Ag 1 (Pure_1)	PR	83 (71-153)	Helb et al. (2015)[19]
				3D7	HSP40 Ag 3 (Pure_2)	PR	189 (214-402)	Helb et al. (2015)[19]
PF3D7_0930300	MSP1	Merozoite surface protein 1	1720		IVTT_PFI1475w-s1 (IVTT_1)	IVTT	870 (1-870)
					IVTT_PFI1475w-s2 (IVTT_2)	IVTT	868 (853-1720)
				3D7 (K1 type); repeat only	MSP1 bk2 3D7 Rep (Pure_1)	PR	45 (64-108)	Polley et al. (2003)[63]
				Allelle specific flanking region (based on K1-type allele)	MSP1 bk 2 K1 flank (Pure_2)	PR	35 (54-63;109-133)	Polley et al. (2003)[63]
					PfMSP1_19 (Pure_3)	PR	116 (1605-1720)	Burghaus et al. (1994)[62]
PF3D7_0207000	MSP4	Merozite surface protein 4	272		IVTT_PFB0310c.1o2 (IVTT_1)	IVTT	162 (1-162)
					IVTT_PFB0310c-e1 (IVTT_2)	IVTT	161 (1-161)
					IVTT_PFB0310c.2o2 (IVTT_3)	IVTT	110 (163-272)
				D10	MSP 4 (Pure_1)	PR	65 (43-107)	Marshall et al. (1997)[72]
PF3D7_0206900	MSP5	Merozoite surface protein 5	272		IVTT_PFB0305c.1o2 (IVTT_1)	IVTT	172 (1-172)
					IVTT_PFB0305c-e1 (IVTT_2)	IVTT	171 (1-171)
				D10	MSP 5 (Pure_1)	PR	61 (147-207)	Marshall et al. (1998)[73]
PF3D7_1335100	MSP7	Merozoite surface protein 7	351		IVTT_PF13_0197 (IVTT_1)	IVTT	351 (1-351)
				3D7	MSP7 (Pure_1)	PR	175 (177-351)	Pachebat et al. (2001)[68]
a) Purified recombinant
