## Supplementary material for "*Plasmodium falciparum* serology: A comparison of two protein production methods for analysis of antibody responses by protein microarray": Supplmental Table 2

### Sheet: Correlation comparison table.cs
Antigen	Combination member 1	Combination member 2	Correlation coefficient (rs)	Overlapping	Length 1 (Amino Acids)	Length 2 (Amino Acids)
ACS5	IVTT_1	Pure_3	0.28	Yes	811	150
	IVTT_1	Pure_2	0.54	Yes	811	160
	IVTT_1	Pure_1	0.25	Yes	811	117
	Pure_2	Pure_3	0.5	No	160	150
	Pure_1	Pure_3	0.59	No	117	150
	Pure_1	Pure_2	0.47	No	117	160
AMA1	IVTT_1	Pure_1	0.53	Yes	622	450
EBA181	IVTT_1	IVTT_2	0.37	No	754	752
	IVTT_2	Pure_1	0.66	Yes	752	585
	IVTT_1	Pure_1	0.035	No	754	585
ETRAMP4	IVTT_1	Pure_2	0.71	Yes	136	61
	IVTT_1	Pure_1	0.25	Yes	136	25
	Pure_1	Pure_2	0.32	No	25	61
ETRAMP5	IVTT_1	Pure_2	0.44	Yes	181	47
	IVTT_1	Pure_1	0.61	Yes	181	86
	Pure_1	Pure_2	0.45	No	86	47
GAMA	IVTT_1	Pure_1	-0.045	Yes	738	99
HSP40	IVTT_2	IVTT_1	0.73	No	171	134
	IVTT_2	Pure_2	0.61	Yes	171	189
	IVTT_2	Pure_1	0.56	No	171	83
	IVTT_1	Pure_2	0.42	No	134	189
	IVTT_1	Pure_1	0.78	Yes	134	83
	Pure_1	Pure_2	0.57	No	83	189
MSP1	IVTT_1	IVTT_2	0.71	No	870	868
	IVTT_1	Pure_2	0.49	Yes	870	35 (10;25)
	IVTT_1	Pure_1	0.5	Yes	870	45
	IVTT_1	Pure_3	0.49	No	870	116
	IVTT_2	Pure_2	0.35	No	868	35 (10;25)
	IVTT_2	Pure_1	0.41	No	868	45
	IVTT_2	Pure_3	0.43	Yes	868	116
	Pure_2	Pure_1	0.54	No	35 (10;25)	45
	Pure_2	Pure_3	0.35	No	35 (10;25)	116
	Pure_1	Pure_3	0.31	No	45	116
MSP4	IVTT_3	IVTT_2	0.63	No	110	161
	IVTT_3	IVTT_1	0.62	No	110	162
	IVTT_3	Pure_1	0.53	No	110	65
	IVTT_2	IVTT_1	1	Yes	161	162
	IVTT_2	Pure_1	0.63	Yes	161	65
	IVTT_1	Pure_1	0.63	Yes	162	65
MSP5	IVTT_1	IVTT_2	0.94	Yes	172	171
	IVTT_1	Pure_1	0.61	Yes	172	61
	IVTT_2	Pure_1	0.58	Yes	171	61
MSP7	IVTT_1	Pure_1	0.65	Yes	351	175
